# Triaging of ⍺-helical proteins to the mitochondrial outer membrane by distinct chaperone machinery based on substrate topology

**DOI:** 10.1101/2023.08.16.553624

**Authors:** Gayathri Muthukumar, Taylor A. Stevens, Alison J. Inglis, Theodore K. Esantsi, Reuben A. Saunders, Fabian Schulte, Rebecca M. Voorhees, Alina Guna, Jonathan S. Weissman

## Abstract

Mitochondrial outer membrane ⍺-helical proteins play critical roles in mitochondrial-cytoplasmic communication, but the rules governing the targeting and insertion of these biophysically diverse substrates remain unknown. Here, we first defined the complement of required mammalian biogenesis machinery through genome-wide CRISPRi screens using topologically distinct membrane proteins. Systematic analysis of nine identified factors across 21 diverse ⍺-helical substrates reveals that these components are organized into distinct targeting pathways which act on substrates based on their topology. NAC is required for efficient targeting of polytopic proteins whereas signal-anchored proteins require TTC1, a novel cytosolic chaperone which physically engages substrates. Biochemical and mutational studies reveal that TTC1 employs a conserved TPR domain and a hydrophobic groove in its C-terminal domain to support substrate solubilization and insertion into mitochondria. Thus, targeting of diverse mitochondrial membrane proteins is achieved through topological triaging in the cytosol using principles with similarities to ER membrane protein biogenesis systems.
