## Supplemental Table 5 for "Triaging of ⍺-helical proteins to the mitochondrial outer membrane by distinct chaperone machinery based on substrate topology"

### Sheet: GM_Table_S5
Arrayed screen complete data table --> values shown here are fold change in GFP:RFP ratio relative to control condition (non-targeting sgRNA). Represented as a heatmap in fig. S3.
Reporter	TOMM70A	NACA	DNAJC24	MARCHF5	BTF3	TTC1	MTCH2	MTCH1	UBQLN1	Reporter type
TOMM22- rep 1	0.866667	1.26667	1	1	1.2	1.06667	0.933333	1.06667	0.933333	TA
TOMM20- rep 1	0.666667	2.94444	1.11111	1.22222	1.66667	1.44444	0.611111	0.944444	0.944444	SA
USP30- rep 1	1.08537	1.46341	1.03659	1.15854	1.17073	1.12195	0.914634	1.15854	0.97561	SA
MTARC1- rep 1	1	1.18421	0.855263	1.21053	1.31579	0.855263	0.723684	1.13158	1.05263	SA
MIEF1- rep 1	1.07692	1.23077	0.769231	1.07692	1	0.484615	0.469231	1.15385	1	SA
TSPO- rep 1	0.296296	1.03704	0.925926	1.7284	0.851852	0.876543	0.82716	1.02469	1.06173	PT
FUNDC1- rep 1	0.791667	0.833333	0.833333	1.08333	0.791667	0.875	0.408333	1	1.08333	PT
MTCH2- rep 1	0.62963	0.888889	0.888889	1.25926	0.851852	0.740741	0.62963	1.03704	1.03704	PT
MICU- rep 1	1.16279	1.16279	0.744186	1.01163	1.09302	0.918605	1.02326	1.12791	0.988372	IC
TOMM70- rep 1	0.904762	0.904762	0.904762	1.2381	0.809524	0.571429	0.442857	1	1	SA
CISD1- rep 1	0.754545	1.18182	0.872727	1.18182	0.909091	0.545455	0.527273	0.909091	1.09091	SA
PLD6- rep 1	0.923077	1.84615	0.984615	1.41538	1.36923	0.846154	0.569231	1.06154	1.16923	SA
MARCHF5-GFP- rep 1	1.14286	1.52381	1.09524	1.38095	1.2381	0.904762	1	0.904762	1	PT
MUL1-GFP- rep 1	1.05	1.35	1.1	1.25	1.15	0.9	0.95	1.05	1	PT
TIMM9A- rep 1	1.17647	1.17647	0.952941	1.02353	1.17647	1.17647	1.29412	1.09412	0.964706	IC
TIMM10- rep 1	1.14516	1.33871	0.951613	1.1129	1.19355	1.12903	1.35484	1.16129	1.01613	IC
LACTB- rep 1	1.2	0.866667	0.866667	1.06667	0.933333	0.933333	1.13333	1.13333	1	IC
MAVS- rep 1	0.836364	1.4	0.981818	1.25455	1.12727	0.890909	0.654545	1	1.72727	TA
OMP25- rep 1	0.826087	2.3913	1	1.34783	1.82609	1	0.73913	0.956522	1.73913	TA
RHOT1- rep 1	1.15556	1.91111	1.06667	1.82222	1.44444	1.31111	1.06667	0.911111	0.933333	TA
BCL2L1- rep 1	1.16667	2.79167	1.20833	1.16667	1.5	1.375	0.958333	1.04167	1	TA
TOMM22- rep 2	0.772727	0.954545	0.863636	0.954545	0.863636	0.909091	0.818182	0.909091	1	TA
TOMM20- rep 2	0.75	2.5	1.08333	1	1.375	1.29167	0.666667	0.833333	0.958333	SA
USP30- rep 2	0.827273	1.18182	0.881818	0.809091	0.909091	0.909091	0.709091	0.909091	0.909091	SA
MTARC1- rep 2	0.84	1.1	0.82	1.1	1.3	0.72	0.61	1	1	SA
MIEF1- rep 2	0.941176	1.17647	0.823529	1	1	0.458824	0.405882	1	1	SA
TSPO- rep 2	0.266667	0.944444	0.922222	1.55556	0.777778	0.822222	0.722222	0.911111	1.05556	PT
FUNDC1- rep 2	0.703704	0.888889	0.851852	1.03704	0.777778	0.851852	0.351852	0.925926	1.03704	PT
MTCH2- rep 2	0.555556	0.925926	0.888889	1.18519	0.851852	0.703704	0.666667	1	1.03704	PT
MICU- rep 2	1.03125	1.14583	0.802083	0.958333	0.96875	0.895833	1.02083	0.979167	1.04167	IC
TOMM70- rep 2	0.782609	0.913043	0.869565	1.04348	0.782609	0.565217	0.378261	0.913043	1	SA
CISD1- rep 2	0.646154	1.07692	0.769231	1	0.923077	0.453846	0.430769	0.769231	1	SA
PLD6- rep 2	0.772152	1.77215	0.949367	1.12658	1.22785	0.772152	0.481013	0.911392	1.1519	SA
MARCHF5-GFP- rep 2	1.04348	1.3913	1.13043	1.3913	1.26087	0.869565	0.956522	0.956522	1.04348	PT
MUL1-GFP- rep 2	1.05	1.25	1.05	1.15	1	0.85	0.9	1	1	PT
TIMM9A- rep 2	1	1.1	0.88	0.9	1.1	1.1	1.1	0.93	0.99	IC
TIMM10- rep 2	0.939759	1.13253	0.891566	0.951807	0.987952	0.987952	1.19277	0.987952	1.01205	IC
LACTB- rep 2	1	0.764706	0.882353	1	0.823529	0.823529	1	0.941176	1.05882	IC
MAVS- rep 2	0.724138	1.39655	0.913793	1.10345	1.01724	0.810345	0.586207	0.896552	1.72414	TA
OMP25- rep 2	0.83871	2.12903	1	1.25806	2.41935	1.03226	0.774194	0.870968	1.54839	TA
RHOT1- rep 2	1.01786	1.64286	1	1.51786	1.28571	1.17857	0.946429	0.875	0.964286	TA
BCL2L1- rep 2	0.962963	2.51852	1	1.07407	1.25926	1.11111	0.814815	0.925926	1	TA
