## Supplemental Table 7 for "Triaging of ⍺-helical proteins to the mitochondrial outer membrane by distinct chaperone machinery based on substrate topology"

### Sheet: Microscopy, NAC and T70 coloc.
Substrate-Mitochondria colocalization (TSPO and MAVS) % co-localized - NACA KD
	Neg Ctrl KD																				NACA KD
TSPO	60	55	63	45	53	42	55	45	55	56	66	55	56	63	45	43	45	77	51		42	47	46	29	47	42	34	50	35	50	47	29	32	45	60	23	27	50	31
MAVS	70	72	72	74	73	80	70	74	75	63	68	73	72	70	75	80					79	74	72	74	85	78	63	66	70	72	63	72	80	65	74	66
Substrate-Mitochondria colocalization (TSPO) % co-localized - NACA vs TOMM70A KD
	Neg Ctrl KD																			Factor KD
TSPO - NAC	60	55	63	45	53	42	55	45	55	56	66	55	56	63	45	43	45	77	51	42	47	46	29	47	42	34	50	35	50	47	29	32	45	60	23	27	50	31
TSPO - TOMM70	60	55	63	45	53	42	55	45	55	56	66	55	56	63	45	43	45	77	51	40	35	45	44	48	42	30	36	30	49	26	28	35	42	32	41	46	34	38
Substrate-ER colocalization (TSPO) % co-localized - NACA KD
	Neg Ctrl KD																				NACA KD
TSPO -- ER/mito	31.82	33.4	32.3	36.08	26.4	18	30.8	22.7	26.1	32.2	50	28.49	30.1	36	35.2	34.04	34.65	34.8	37.8	47.32	16.28	29.7	12.75	19.5	9	30.71	23.18	11.8	16.16	24.8	13.16	35.1	18.9	29.26	29.97	20	16.49	19.8	15.5	43.25
TSPO -- ER alone	5.18	16.6	5.7	7.92	13.6	13	4.2	4.3	3.9	13.8	5	8.51	12.9	9	8.8	11.96	20.35	5.2	7.2	4.68	5.72	6.3	12.25	10.5	11	6.29	14.82	13.2	6.84	10.2	6.84	9.9	23.1	8.74	7.03	18	5.51	15.2	13.5	2.75
Substrate-ER colocalization (MAVS) % co-localized - NACA KD
	Neg Ctrl KD																				NACA KD
MAVS -- ER/mito	12.6	26.4	22.06	20.2	22.14	8.8	25.79	17.82	21.7	12.8	8.2	29.05	7.98	25.92	28.9						16.72	40.02	35.26	16.8	21.08	8.16	26.1	18.92	26.34	20.58	15.54	13.86	23.4
MAVS -- ER alone	5.4	6.6	4.94	10.8	4.86	7.2	12.21	9.18	9.3	8.2	2.8	5.95	6.02	10.08	5.1						14.28	5.98	7.74	7.2	9.92	7.84	2.9	6.08	2.66	3.42	5.46	4.14	7.6
Substrate-ER colocalization (TSPO) % co-localized -- NACA vs TOMM70A KD (total summarized)
	TSPO -- ER/mito																				TSPO -- ER alone
NACA KD	16.28	29.7	12.75	19.5	9	30.71	23.18	11.8	16.16	24.8	13.16	35.1	18.9	29.26	29.97	20	16.49	19.8	15.5	43.25	5.72	6.3	12.25	10.5	11	6.29	14.82	13.2	6.84	10.2	6.84	9.9	23.1	8.74	7.03	18	5.51	15.2	13.5	2.75
TOMM70A KD	40.5	31.68	22.75	25.2	23.8	23.78	17.27	19.32	16.4	14.3											4.5	4.32	2.25	4.8	4.2	5.22	3.73	3.68	3.6	7.7

### Sheet: Microscopy, NAC and T70 corr.
Substrate-Mitochondria correlation:
	Neg Ctrl KD																				Factor KD
TSPO- NAC	0.613	0.84	0.756	0.621	0.786	0.651	0.78	0.769	0.654	0.61	0.82	0.749	0.708	0.66	0.58						0.569	0.681	0.516	0.579	0.61	0.363	0.52	0.455	0.443	0.58	0.471	0.59	0.56	0.469	0.452
TSPO - TOMM70	0.613	0.84	0.756	0.621	0.786	0.651	0.78	0.769	0.654	0.61	0.82	0.749	0.708	0.66	0.58						0.378	0.423	0.476	0.613	0.65	0.66	0.43	0.52	0.4	0.446	0.331	0.435	0.472	0.346	0.474
Substrate-ER correlation:
	Neg Ctrl KD																				Factor KD
TSPO - NAC	0.6	0.529	0.358	0.456	0.46	0.304	0.44	0.4	0.28	0.273	0.317	0.27	0.235	0.407	0.239						0.43	0.437	0.246	0.49	0.51	0.287	0.373	0.333	0.222	0.346	0.318	0.272	0.35	0.296	0.244
TSPO - TOMM70	0.6	0.529	0.358	0.456	0.46	0.304	0.44	0.4	0.28	0.273	0.317	0.27	0.235	0.407	0.239						0.337	0.244	0.399	0.52	0.452	0.488	0.45	0.383	0.462	0.369	0.233	0.414	0.343	0.229	0.379
ER-Mitochondria correlation:
	Neg Ctrl KD																				Factor KD
TSPO - NAC	0.441	0.5	0.274	0.404	0.584	0.284	0.343	0.5	0.32	0.388	0.54	0.351	0.319	0.445	0.251						0.318	0.49	0.315	0.364	0.495	0.39	0.48	0.375	0.264	0.361	0.332	0.414	0.412	0.346	0.312
TSPO - TOMM70	0.441	0.5	0.274	0.404	0.584	0.284	0.343	0.5	0.32	0.388	0.54	0.351	0.319	0.445	0.251						0.435	0.48	0.59	0.579	0.52	0.57	0.47	0.5	0.54	0.465	0.222	0.361	0.61	0.5	0.47

### Sheet: Microscopy, TTC1 mito morph.
Mitochondrial Network fragmentation values
Control KD	TTC1 KD	TTC1 KD + TTC1	TTC1 KD + I271D-TTC1	TTC1 KD + MTCH2
0.0280702	35	0.16	6.55	8.2
0.307692	15.855	0.17	4.72	12.74
0.389313	40.9245	0.05	15.16	7.8
0.245509	38.0692	0.46	12.8	8.6
0.401869	56.4767	0.2	5.43	26.21
0.114706	75.3165	0.1	4.52	12.92
0.578431	19.5868	0.11	10.45	4.68
0.191011	10.9396	0.26	4.32	9.45
0.293194	36.2391	0.04	11.16	12.56

### Sheet: Microscopy, TTC1 ER morph.
ER Network fragmentation values
Control KD	TTC1 KD
0.031	0.0266
0.0196	0.0379
0.0456	0.0272
0.0145	0.025
0.024	0.018
0.0394	0.0214
0.0229	0.0288
0.0295	0.053
0.043	0.0373
0.05	0.044

### Sheet: qRT-PCR data
qRT-PCR panel data (associated with Figure S3C): Two biological replicates shown here, each averaged from 3 technical (n =6)
	TTC1		NACA		BTF3		DNAJC24		TOMM70		MTCH2		MTCH1		MARCHF5		UBLQN
	Rep1	Rep2	Rep1	Rep2	Rep1	Rep2	Rep1	Rep2	Rep1	Rep2	Rep1	Rep2	Rep1	Rep2	Rep1	Rep2	Rep1	Rep2
Relative expression	0.00785014	0.012807	0.0247518	0.031204	0.150582	0.070948	0.194801	0.311882	0.0078393	0.011281	0.109077	0.246747	0.0214038	0.052458	0.0458497	0.028029	0.147341	0.164749
qRT-PCR data associated with Figure S7A
	TTC1 KD			MTCH2 KD			TTC1 + MTCH2 KD
TTC1 relative expression	0.0772558	0.0911305	0.0566804	0.935157	0.948553	0.882188	0.0160938	0.0151346	0.0174942
MTCH2 relative expression	0.959264	0.959264	0.944747	0.0371606	0.0708915	0.0373599	0.0641762	0.0647855	0.0732229
qRT-PCR data associated with Figure S9C: Two biological replicates shown here, each averaged from 3 technical (n =6)
	NACA - KOX		NACA - ZIM3		BTF3 - KOX		BTF3 - ZIM3
Relative expression ratio	0.0944104	0.120014	0.0247518	0.031204	0.157973	0.153971	0.150582	0.070948
qRT-PCR data associated with Figure S11D
TTC1 relative expression	0.122085	0.114732	0.131382
EMC2 relative expression	0.0931647	0.0896889	0.102339
ATP13A1 relative expression	0.100298	0.0814522	0.0990898
qRT-PCR data associated with Figure S13C: Two biological replicates shown here, each averaged from 3 technical (n =6)
	TTC1		TOMM70		TOMM20		MTCH2		CISD1		VDAC1
	Rep 1	Rep 2	Rep 1	Rep 2	Rep 1	Rep 2	Rep 1	Rep 2	Rep 1	Rep 2	Rep 1	Rep 2
Relative expression ratio	0.00785014	0.012807	0.61067	0.783882	0.664113	0.623517	0.893584	0.944232	0.885417	0.976709	0.976457	0.94941
