## Supplemental Table 8 for "Triaging of ⍺-helical proteins to the mitochondrial outer membrane by distinct chaperone machinery based on substrate topology"

### Sheet: GM_Table_S8
Plasmid	Purpose	Content	sgID	protospacer sequence
pGM1	Split GFP alpha-helical outer membrane reporter	Lentiviral UCOE: EF1_-mCherry-P2A-TOM22-GFP11	N/A	N/A
pGM2	Split GFP alpha-helical outer membrane reporter	Lentiviral UCOE: EF1_-mCherry-P2A-GFP11-TOMM20	N/A	N/A
pGM3	Split GFP alpha-helical outer membrane reporter	Lentiviral UCOE: EF1_-mCherry-P2A-GFP11-USP30	N/A	N/A
pGM4	Split GFP alpha-helical outer membrane reporter	Lentiviral UCOE: EF1_-mCherry-P2A-GFP11-MTARC1	N/A	N/A
pGM7	Split GFP alpha-helical outer membrane reporter	Lentiviral UCOE: EF1_-mCherry-P2A-GFP11-MIEF1	N/A	N/A
pGM8	Split GFP alpha-helical outer membrane reporter	Lentiviral UCOE: EF1_-mCherry-P2A-GFP11-TSPO	N/A	N/A
pGM9	Split GFP alpha-helical outer membrane reporter	Lentiviral UCOE: EF1_-mCherry-P2A-FUNDC1-GFP11	N/A	N/A
pGM12	Split GFP alpha-helical outer membrane reporter	Lentiviral UCOE: EF1_-mCherry-P2A-MTCH2-GFP11	N/A	N/A
pGM94	Split GFP alpha-helical outer membrane reporter	Lentiviral UCOE: EF1_-mCherry-P2A-GFP11-TOMM70	N/A	N/A
pGM117	Split GFP alpha-helical outer membrane reporter	Lentiviral UCOE: EF1_-mCherry-P2A-GFP11-CISD1	N/A	N/A
pGM119	Split GFP alpha-helical outer membrane reporter	Lentiviral UCOE: EF1_-mCherry-P2A-GFP11-PLD6	N/A	N/A
pGM128	GFP-tagged alpha-helical outer membrane reporter	Lentiviral UCOE: EF1_-mCherry-P2A-MARCHF5-GFP	N/A	N/A
pGM129	GFP-tagged alpha-helical outer membrane reporter	Lentiviral UCOE: EF1_-mCherry-P2A-MUL1-GFP	N/A	N/A
pAG391	Split GFP alpha-helical outer membrane reporter	Lentiviral UCOE: EF1_-mCherry-P2A-MAVS-GFP11	N/A	N/A
pAG397	Split GFP alpha-helical outer membrane reporter	Lentiviral UCOE: EF1_-mCherry-P2A-OMP25-GFP11	N/A	N/A
pAG426	Split GFP alpha-helical outer membrane reporter	Lentiviral UCOE: EF1_-mCherry-P2A-RHOT1-GFP11	N/A	N/A
pAG517	Split GFP alpha-helical outer membrane reporter	Lentiviral UCOE: EF1_-mCherry-P2A-BCL2L1-GFP11	N/A	N/A
pAG43	Split GFP mitochondrial intermembrane space reporter	Lentiviral UCOE: EF1_-mCherry-P2A-MICU1(targeting sequence)-GP11	N/A	N/A
pAG206	Split GFP mitochondrial intermembrane space reporter	Lentiviral UCOE: EF1_-mCherry-P2A-TIMM9A-GFP11	N/A	N/A
pAG207	Split GFP mitochondrial intermembrane space reporter	Lentiviral UCOE: EF1_-mCherry-P2A-TIMM10-GFP11	N/A	N/A
pAG218	Split GFP mitochondrial intermembrane space reporter	Lentiviral UCOE: EF1_-mCherry-P2A-LACTB(targeting sequence)-GFP11	N/A	N/A
pGM91	Split GFP mitochondrial inner membrane reporter	Lentiviral UCOE: EF1_-mCherry-P2A-COX4-GFP11	N/A	N/A
pGM92	Split GFP mitochondrial matrix reporter	Lentiviral UCOE: EF1_-mCherry-P2A-HSP60-GFP11	N/A	N/A
pGM95	Split GFP ER signal sequence reporter	Lentiviral UCOE: EF1_-mCherry-P2A-CALR(targeting sequence)-KDEL-GFP11	N/A	N/A
pGM99	Split GFP ER membrane reporter	Lentiviral UCOE: EF1_-mCherry-P2A-ACER1-GFP11	N/A	N/A
pAG20	Split GFP ER membrane reporter	Lentiviral UCOE: EF1_-mCherry-P2A-SQS-GFP11	N/A	N/A
pAG21	Split GFP ER membrane reporter	Lentiviral UCOE: EF1_-mCherry-P2A-VAMP2-GFP11	N/A	N/A
pAG342	Split GFP ER membrane reporter	Lentiviral UCOE: EF1_-mCherry-P2A-Sec61B linker-Sec61B-GFP11	N/A	N/A
pAG571	Split GFP ER membrane reporter	Lentiviral UCOE: EF1_-mCherry-P2A-Sec61B linker-SQS-GFP11	N/A	N/A
pGM283	Split GFP constructs to engineer screening cell lines	Lentiviral tet3 promoter tet protein: mCherry-P2A-GFP11-CISD1	N/A	N/A
pGM284	Split GFP constructs to engineer screening cell lines	Lentiviral tet3 promoter tet protein: mCherry-P2A-FUNDC1-GFP11	N/A	N/A
pGM285	Split GFP constructs to engineer screening cell lines	Lentiviral tet3 promoter tet protein: mCherry-P2A-GFP11-TSPO	N/A	N/A
pAG27	Split GFP constructs to engineer screening cell lines	Lentiviral UCOE: EF1_-COX4(targeting sequence)-GFP1-10	N/A	N/A
pAG26	Split GFP constructs to engineer screening cell lines	Lentiviral UCOE: EF1_-MICU1(targeting sequence)-GFP1-10	N/A	N/A
pGM31	Depletion of screen factors for follow-up experiments	EF1_-Puro-T2A-BFP with U6-sgControl	N/A	GAACGACTAGTTAGGCGTGTA
pGM63	Depletion of screen factors for follow-up experiments	EF1_-Puro-T2A-BFP with U6-sgTOMM70A	TOMM70A_-_100119876.23-P1P2	GGCGAAGGAAGACCGAGGGA
pGM65	Depletion of screen factors for follow-up experiments	EF1_-Puro-T2A-BFP with U6-sgNACA	NACA_-_57119029.23-P1P2	GGGCTGCGGATAGACAGTAG
pGM73	Depletion of screen factors for follow-up experiments	EF1_-Puro-T2A-BFP with U6-sgDNAJC24	DNAJC24_+_31391397.23-P1P2	GGTCGGCCAGAACTCCGGAC
pGM79	Depletion of screen factors for follow-up experiments	EF1_-Puro-T2A-BFP with U6-sgMARCHF5	MARCH5_+_94051147.23-P1P2	GGGAGTAGGCCGCAGTCCGG
pGM84	Depletion of screen factors for follow-up experiments	EF1_-Puro-T2A-BFP with U6-sgBTF3	BTF3_-_72794519.23-P1P2	GCGGACAGGCGCACCCGCTC
pGM133	Depletion of screen factors for follow-up experiments	EF1_-Puro-T2A-BFP with U6-sgTTC1	TTC1_-_159436216.23-P1P2	GAGGTTGTGAGTAACCCCGT
pAG558	Depletion of screen factors for follow-up experiments	EF1_-Puro-T2A-BFP with U6-sgUBQLN1	UBQLN1_+_86322810.23-P1P2	GCGAGCGGCGCCTGAACACA
pAG440	Depletion of screen factors for follow-up experiments	EF1_-Puro-T2A-BFP with U6-dgMTCH2-MTCH2	MTCH2_-_47664068.23-P1P2; MTCH2_+_47664053.23-P1P2	GACGGAGCCACCAAGCGACC; GGGCTCACCGGGTCGCTTGG
pAG515	Depletion of screen factors for follow-up experiments	EF1_-Puro-T2A-BFP with U6-dgMTCH1-MTCH1	MTCH1_-_36953921.23-P1P2; MTCH1_-_36953934.23-P1P2	GCGGCACCGCCGCGAGCCCA; GAGCCCAGGGCGCCACTTCC
pAG155	Depletion of screen factors for follow-up experiments	EF1_-Puro-T2A-BFP with U6-sgTOMM20	TOMM20_-_235292152.23-P1P2	GGCGGGCCAGGAACACAGAA
pAG156	Depletion of screen factors for follow-up experiments	EF1_-Puro-T2A-BFP with U6-sgTOMM20	TOMM20_-_235292128.23-P1P2	GCGGCGCAGCTCACACCCGA
pAG157	Depletion of screen factors for follow-up experiments	EF1_-Puro-T2A-BFP with U6-sgTOMM22	TOMM22_+_39078005.23-P1P2	GGACTGGGGTTCCCCTGCAC
pAG158	Depletion of screen factors for follow-up experiments	EF1_-Puro-T2A-BFP with U6-sgTOMM22	TOMM22_-_39078175.23-P1P2	GGATCCGCGTGGTACGGGAT
pGM185	Dual guide experiments to study genetic interaction	EF1_-Puro-T2A-BFP with U6-dgTTC1-MTCH2	TTC1_-_159436216.23-P1P2; MTCH2_+_47664056.23-P1P2	GAGGTTGTGAGTAACCCCGT; GACCGGCTCACCGGGTCGCT
pGM186	Dual guide experiments to study genetic interaction	EF1_-Puro-T2A-BFP with U6-dgTTC1-Control	TTC1_-_159436216.23-P1P2;	GAGGTTGTGAGTAACCCCGT; GAACGACTAGTTAGGCGTGTA
pGM187	Dual guide experiments to study genetic interaction	EF1_-Puro-T2A-BFP with U6-dgControl-MTCH2	MTCH2_+_47664056.23-P1P2	GAACGACTAGTTAGGCGTGTA; GACCGGCTCACCGGGTCGCT
pGM190	Dual guide experiments to study genetic interaction	EF1_-Puro-T2A-BFP with U6-dgTOMM70A-MTCH2	TOMM70A_-_100119876.23-P1P2; MTCH2_+_47664056.23-P1P2	GGCGAAGGAAGACCGAGGGA; GACCGGCTCACCGGGTCGCT
pGM191	Dual guide experiments to study genetic interaction	EF1_-Puro-T2A-BFP with U6-dgControl-TOMM70A	TOMM70A_-_100119876.23-P1P2	GAACGACTAGTTAGGCGTGTA; GGCGAAGGAAGACCGAGGGA
pGM159	Depletion of factors for rescue experiments	EF1_-Puro with U6-sgTOMM70A	TOMM70A_-_100119876.23-P1P2	GGCGAAGGAAGACCGAGGGA
pGM162	Depletion of factors for rescue experiments	EF1_-Puro with U6-sgTTC1	TTC1_-_159436216.23-P1P2	GAGGTTGTGAGTAACCCCGT
pGM163	Depletion of factors for rescue experiments	EF1_-Puro with U6-sgControl	N/A	GAACGACTAGTTAGGCGTGTA
pGM244	Depletion of factors for rescue experiments	EF1_-Puro with U6-dgNACA-BTF3	NACA_-_57119029.23-P1P2; BTF3_-_72794519.23-P1P2	GGGCTGCGGATAGACAGTAG; GCGGACAGGCGCACCCGCTC
pAG491	Depletion of factors for rescue experiments	EF1_-Puro with U6-dgMTCH2-MTCH2	MTCH2_-_47664068.23-P1P2; MTCH2_+_47664053.23-P1P2	GACGGAGCCACCAAGCGACC; GGGCTCACCGGGTCGCTTGG
pAG369	Depletion of ER biogenesis factors for TTC1 control experiments	EF1_-Puro-T2A-BFP with U6-sgEMC2	EMC2_+_109456085.23-P1P2	GGAGTACGCGTCCGGGCCAA
pAG392	Depletion of ER biogenesis factors for TTC1 control experiments	EF1_-Puro-T2A-BFP with U6-sgATP13A1	ATP13A1_-_19774270.23-P1P2	GGGTAAAGCAGCCCGGCGAA
pGM177	CRISPR Cas9 chimeric gRNA plasmid to endogenously tag TTC1	Chimeric_BB-CBh-hSpCas9 with U6-sgTTC1	N/A	AAAAGCTTTACAAGCTGACT
pRS447	Depletion for Seahorse experiments	EF1_-Puro-T2A-GFP with U6-sgTTC1	TTC1_-_159436216.23-P1P2	GAGGTTGTGAGTAACCCCGT
pRS508	Depletion for Seahorse experiments	EF1_-Puro-T2A-GFP with U6-sgControl	non-targeting_03351	GTCTTCGCGCGGAAGGTCAC
pGM209	Exogenous factor expression for rescue experiments	Lentiviral UCOE: EF1_-BFP-P2A-3xFLAG-TTC1 (WT)	N/A	N/A
pAG496	Exogenous factor expression for rescue experiments	Lentiviral UCOE: EF1_-BFP-P2A-MTCH2 (WT)	N/A	N/A
pGM220	Exogenous factor expression for rescue experiments	Lentiviral UCOE: EF1_-BFP-P2A-3xFLAG-TOMM70A (WT)	N/A	N/A
pGM234	Exogenous factor expression for rescue experiments	Lentiviral UCOE: EF1_-BFP-P2A-3xFLAG-NACA-T2A-6xHis-BTF3	N/A	N/A
pGM235	Exogenous factor expression for rescue experiments	Lentiviral UCOE: EF1_-BFP-P2A-3xFLAG-D205R_N208R_NACA-T2A-6xHis-BTF3	N/A	N/A
pGM236	Exogenous factor expression for rescue experiments	Lentiviral UCOE: EF1_-BFP-P2A-3xFLAG-K78E_NACA-T2A-6xHis-BTF3	N/A	N/A
pGM238	Exogenous factor expression for rescue experiments	Lentiviral UCOE: EF1_-BFP-P2A-3xFLAG-K78E_NACA-T2A-6xHis-K43E_BTF3	N/A	N/A
pGM215	Exogenous factor expression for rescue experiments	Lentiviral UCOE: EF1_-BFP-P2A-3xFLAG-K120A_N124A_TTC1	N/A	N/A
pGM216	Exogenous factor expression for rescue experiments	Lentiviral UCOE: EF1_-BFP-P2A-3xFLAG-R190A_R194A_TTC1	N/A	N/A
pGM218	Exogenous factor expression for rescue experiments	Lentiviral UCOE: EF1_-BFP-P2A-3xFLAG-N160A_TTC1	N/A	N/A
pGM256	Exogenous factor expression for rescue experiments	Lentiviral UCOE: EF1_-BFP-P2A-3xFLAG-L251D_TTC1	N/A	N/A
pGM258	Exogenous factor expression for rescue experiments	Lentiviral UCOE: EF1_-BFP-P2A-3xFLAG-I271D_TTC1	N/A	N/A
pGM259	Exogenous factor expression for rescue experiments	Lentiviral UCOE: EF1_-BFP-P2A-3xFLAG-M247D_TTC1	N/A	N/A
pGM263	Exogenous factor expression for rescue experiments	Lentiviral UCOE: EF1_-BFP-P2A-3xFLAG-V258D_I271D_TTC1	N/A	N/A
pGM265	Exogenous factor expression for immunoprecipitation experiments	Lentiviral UCOE: EF1_-BFP-P2A-GFP-TTC1 (WT)	N/A	N/A
pGM266	Exogenous factor expression for immunoprecipitation experiments	Lentiviral UCOE: EF1_-BFP-P2A-GFP-R190A_R194A_TTC1	N/A	N/A
pGM268	Exogenous factor expression for immunoprecipitation experiments	Lentiviral UCOE: EF1_-BFP-P2A-GFP-I271D_TTC1	N/A	N/A
pAG66	Exogenous expression for immunoprecipitation experiments	Lentiviral UCOE: EF1_-GFP	N/A	N/A
pTP396	Expression of proteins to purify for GFP-immunoprecipitation experiments	His14-Avi-SUMOEu1 -anti GFP nanobody (Addgene #149336)	N/A	N/A
pTP264	Expression of proteins to purify for GFP-immunoprecipitation experiments	His14-bdNEDD8-Biotin ligase BirA (Addgene #149334)	N/A	N/A
pAV286	Expression of proteins to purify for GFP-immunoprecipitation experiments	His14-Tev-SENPEuB protease (Addgene #149333)	N/A	N/A
