## Supplemental Table 9 for "Triaging of ⍺-helical proteins to the mitochondrial outer membrane by distinct chaperone machinery based on substrate topology"

### Sheet: GM_Table_S9
Reagent or Resource	Source	Identifier
Antibodies
Rabbit monoclonal anti-Vinculin	Cell Signaling Technology	Cat# 13901, RRID:AB_2728768
Rabbit polyclonal anti-TTC1	ProteinTech	Cat# 11676-1-AP, RRID:AB_11182936
Rabbit polyclonal anti-MTCH2	ProteinTech	Cat# 16888-1-AP, RRID:AB_2266733
Mouse monoclonal anti-PDI (E7O2R)	Cell Signaling Technology	Cat# 45596
Rabbit polyclonal anti-TSPO	Thermo Fisher Scientific	Cat# PA5-77884, RRID:AB_2736329
Rabbit polyclonal anti-MAVS	Cell Signaling Technology	Cat# 3993, RRID:AB_823565
Rabbit polyclonal anti-NACA	Biorbyt	Cat# orb411671
Rabbit monoclonal anti-BTF3	Abcam	Cat# ab203517, RRID:AB_2783867
Mouse monoclonal anti-Tubulin	Sigma Aldrich	Cat# T9026, RRID:AB_477593
Rabbit polyclonal anti-TOM70	ProteinTech	Cat# 14528-1-AP, RRID:AB_2303727
Rabbit monoclonal anti-SEC61B	Cell Signaling Technology	Cat# 14648, RRID:AB_2798555
Rabbit monoclonal anti-CISD1	Cell Signaling Technology	Cat# 83775, RRID:AB_2800031
Rabbit polyclonal anti-TOM20	ProteinTech	Cat# 11802-1-AP, RRID:AB_2207530
Rabbit polyclonal anti-VDAC1/Porin	ProteinTech	Cat# 55259-1-AP, RRID:AB_10837225
Rabbit polyclonal anti-HSP90	ProteinTech	Cat# 13171-1-AP, RRID:AB_2120924
Mouse monoclonal anti-HSP70	Abcam	Cat# ab2787, RRID:AB_303300
Rabbit polyclonal anti-GFP	Abcam	Cat# ab290, RRID:AB_303395
Goat polyclonal anti-Mouse IgG H&L (Alexa Flour 488)	Abcam	Cat# ab150113, RRID:AB_2576208
Goat polyclonal anti-Rabbit IgG H&L (Alexa Flour 568)	Abcam	Cat# ab175471, RRID:AB_2576207
Goat polyclonal anti-Rabbit IgG H+L (Alexa Flour 488)	Thermo Fisher Scientific	Cat# A32731, RRID:AB_2633280
Bacterial and virus strains
Stellar Competent Cells	Takara Bio	Cat# 636766
Chemicals, peptides and recombinant proteins
TransIT-LT1 Transfection Reagent	Mirus Bio	Cat# MIR2300
Polybrene Transfection Reagent	Thermo Fisher Scientific	Cat# TR1003G
MitoTracker DeepRed FM	Thermo Fisher Scientific	Cat# M22426
Puromycin dihydrochloride	Thermo Fisher Scientific	Cat# A1113802
4% Paraformaldehyde in PBS	Thermo Fisher Scientific	Cat# AAJ61899AK
Normal Goat Serum	Abcam	Cat# ab7481
Ibidi Mounting Media with DAPI	Ibidi	Cat# 50011
Pierce Streptavidin Magnetic Beads	Thermo Fisher Scientific	Cat# 88816
Critical commerical assays
Seahorse XF Cell Mito Stress Test	Agilent	Cat# 103015-100
Deposited data
CISD1 CRISPRi FACS screen gene-level table	This Study	Table S1
FUNDC1 CRISPRi FACS screen gene-level table	This Study	Table S2
TSPO CRISPRi FACS screen gene-level table	This Study	Table S3
OMP25 CRISPRi FACS screen gene-level table	This Study	Table S4
GFP/RFP ratios for FACS arrayed screen all reporters	This Study	Table S5
TTC1 CRISPRi TMT mass spectrometry data	This Study	Table S6
Microscopy and qRT-PCR data	This Study	Table S7
Experimental models: cell lines
K562 KOX1 KRAB CRISPRi IMS(MICU1) GFP 1-10	Guna et. al, 2022	N/A
K562 ZIM3 KRAB CRISPRi IMS(LACTB) GFP 1-10	Guna et. al, 2022	N/A
K562 KOX1 KRAB CRISPRi ER(CALR) GFP 1-10	Guna et. al, 2022	N/A
K562 KOX1 KRAB CRISPRi Matrix(COX4) GFP 1-10	This Study	N/A
K562 KOX1 KRAB CRISPRi IMS(MICU1) GFP 1-10 Tet-on mCherry-P2A-GFP11-CISD1	This Study	N/A
K562 KOX1 KRAB CRISPRi IMS(MICU1) GFP 1-10 Tet-on mCherry-P2A-GFP11-TSPO	This Study	N/A
K562 KOX1 KRAB CRISPRi IMS(MICU1) GFP 1-10 Tet-on mCherry-P2A-FUNDC1-GFP11	This Study	N/A
K562 KOX1 KRAB CRISPRi IMS(MICU1) GFP 1-10 Tet-on mCherry-P2A-OMP25-GFP11	Guna et. al, 2022	N/A
RPE1 ZIM3 KRAB CRISPRi IMS(MICU1) GFP 1-10	This Study	N/A
RPE1 ZIM3 KRAB CRISPRi	Replogle et. al, 2022	N/A
HEK293T	ATCC	CRL-11268
HEK293T TTC1-GFP (endogenous)	This Study	N/A
Olignucleotides
See table S10 for list of all oligonucleotides used
Recombinant DNA
See table S6 for list of plasmids used	This Study	N/A
hCRISPRi-v2.1 library	Horlbeck et. al, 2016	Addgene Cat# 83969
Software and algorithms
Screen processing pipeline	Horlbeck et. al, 2016	https://github.com/mhorlbeck/ScreenProcessing
ImageJ	Schneider et al, 2012	https://imagej.nih.gov/ij/
ImageJ JACoP plugin	Bolte et. al, 2006	https://imagej.net/plugins/jacop
Imaris 10.0	Oxford Instruments	https://imaris.oxinst.com/
Other
Tet-system approved FBS	Takara Bio	Cat# 631106
