## Supplemental Table 10 for "Triaging of ⍺-helical proteins to the mitochondrial outer membrane by distinct chaperone machinery based on substrate topology"

### Sheet: GM_Table_S10
Purpose	Sequence
qRT-PCR: TTC1 (fw)	GAGCGGACAAGGTTGAGAACA
qRT-PCR: TTC1 (rev)	CTCCTCCTTTAGTCTAGTGCTCT
qRT-PCR: NACA (fw)	TGGAACAGAATCTGACAGTGATG
qRT-PCR: NACA (rev)	CTGGGCTTGTTGTGTGGTTG
qRT-PCR: BTF3 (fw)	CCAAGGAACAGTGATCCACTTT
qRT-PCR: BTF3 (rev)	AGCTGCTTTGTCTCAGCATGG
qRT-PCR: DNAJC24 (fw)	ATGATGGCGGTTGAGCAGATG
qRT-PCR: DNAJC24 (rev)	CTCCCAGGATGCTGTACCAAT
qRT-PCR: TOMM70 (fw)	TGCTGCCTTTGAACAGTTGC
qRT-PCR: TOMM70 (rev)	CATGGGCTTTTGCACGTCTAA
qRT-PCR: MTCH2 (fw)	CATGTACGTGAAAGTGCTCATCC
qRT-PCR: MTCH2 (rev)	TCACTCTCCTGGTAATGCTGT
qRT-PCR: MTCH1 (fw)	ATCCCCTGCTCTACGTGAAG
qRT-PCR: MTCH1 (rev)	GTGAAGAAGCTCGGCAGATAG
qRT-PCR: MARCHF5 (fw)	GTCGGCTCTATCTATTGGACAGC
qRT-PCR: MARCHF5 (rev)	GCTCTCTCCATAACATCCAGACC
qRT-PCR: UBQLN1 (fw)	TGCAGGTCTGAGTAGCTTGG
qRT-PCR: UBQLN1 (rev)	AACTGTCTCATCAGGTCAGGAT
qRT-PCR: EMC2 (fw)	GGTCTCAGAGCTTTACGATGTC
qRT-PCR: EMC2 (rev)	GCTGCAATCATCACCTGTTCA
qRT-PCR: ATP13A1 (fw)	GTCTTTACGCTATCCATGCTGG
qRT-PCR: ATP13A1 (rev)	CACTTGCGGCTTCGGTAGA
qRT-PCR: TOMM20 (fw)	GGTACTGCATCTACTTCGACCG
qRT-PCR: TOMM20 (rev)	TGGTCTACGCCCTTCTCATATTC
qRT-PCR: CISD1 (fw)	GATCGCAGCAGTTACCATTGC
qRT-PCR: CISD1 (rev)	GCATGTACTATCTTGGGGTTGTC
qRT-PCR: VDAC1 (fw)	ACGTATGCCGATCTTGGCAAA
qRT-PCR: VDAC1 (rev)	TCAGGCCGTACTCAGTCCATC
Index PCR primer 1 (5') for screens: oCRISPRi_V5_1 (TruSeq Index 12) -- guide library amplification	aatgatacggcgaccaccgagatctacacgatcggaagagcacacgtctgaactccagtcacCTTGTAgcacaaaaggaaactcaccct
Index PCR primer 2 (5') for screens: oCRISPRi_V5_2 (TruSeq Index 6) -- guide library amplification	aatgatacggcgaccaccgagatctacacgatcggaagagcacacgtctgaactccagtcacGCCAATgcacaaaaggaaactcaccct
Index PCR primer 3 (5') for screens: oCRISPRi_V5_4 (TruSeq Index 10) -- guide library amplification	aatgatacggcgaccaccgagatctacacgatcggaagagcacacgtctgaactccagtcacTAGCTTgcacaaaaggaaactcaccct
Index PCR primer 4 (5') for screens: oCRISPRi_V5_5 (TruSeq Index 3) -- guide library amplification	aatgatacggcgaccaccgagatctacacgatcggaagagcacacgtctgaactccagtcacTTAGGCgcacaaaaggaaactcaccct
Common 3' PCR primer for screens: oCRISPRi_V5_common -- guide library amplification	caagcagaagacggcatacgaGATCGACTCGGTGCCACTTTTTC
Illumina sequencing primer (flow cell primer): oCRISPRi_seq V5	gtgtgttttgagactataaGtatcccttggagaaCCAcctTGTTG
